# Multi-Omic Signatures of Sarcoidosis and Progression in Bronchoalveolar Lavage Cells

**DOI:** 10.1101/2023.01.26.525601

**Authors:** Iain R. Konigsberg, Nancy W. Lin, Shu-Yi Liao, Cuining Liu, Kristyn MacPhail, Margaret M. Mroz, Elizabeth Davidson, Clara I. Restrepo, Sunita Sharma, Li Li, Lisa A. Maier, Ivana V. Yang

**Author notes:** These authors contributed equally (Iain R. Konigsberg, Nancy W. Lin, Lisa A. Maier, Ivana V. Yang).

## Abstract

**Introduction:** Sarcoidosis is a heterogeneous, granulomatous disease that can prove difficult to diagnose, with no accurate biomarkers of disease progression. Therefore, we profiled and integrated the DNA methylome, mRNAs, and microRNAs to identify molecular changes associated with sarcoidosis and disease progression that might illuminate underlying mechanisms of disease and potential genomic biomarkers.

**Methods:** Bronchoalveolar lavage cells from 64 sarcoidosis subjects and 16 healthy controls were used. DNA methylation was profiled on Illumina HumanMethylationEPIC arrays, mRNA by RNA-sequencing, and miRNAs by small RNA-sequencing. Linear models were fit to test for effect of diagnosis and phenotype, adjusting for age, sex, and smoking. We built a supervised multi-omics model using a subset of features from each dataset.

**Results:** We identified 46,812 CpGs, 1,842 mRNAs, and 5 miRNAs associated with sarcoidosis versus controls and 1 mRNA, *SEPP1* - a protein that supplies selenium to cells, associated with disease progression. Our integrated model emphasized the prominence of the PI3K/AKT1 pathway in sarcoidosis, which is important in T cell and mTOR function. Novel immune related genes and miRNAs including *LYST, RGS14, SLFN12L*, and hsa-miR-199b-5p, distinguished sarcoidosis from controls. Our integrated model also demonstrated differential expression/methylation of *IL20RB, ABCC11, SFSWAP, AGBL4*, miR-146a-3p, and miR-378b between non-progressive and progressive sarcoidosis.

**Conclusions:** Leveraging the DNA methylome, transcriptome, and miRNA-sequencing in sarcoidosis BAL cells, we detected widespread molecular changes associated with disease, many which are involved in immune response. These molecules may serve as diagnostic/prognostic biomarkers and/or drug targets, although future testing will be required for confirmation.
