## Supplementary Table 7 for "Multi-Omic Signatures of Sarcoidosis and Progression in Bronchoalveolar Lavage Cells"

feature	comp1	comp2	dataset
SFTPB	0.883859199	0	mRNA
SFTPD	0.46775305	0	mRNA
ABCC11	0	0.971234886	mRNA
IL20RB	0	-0.238123488	mRNA
cg03526142	0.67469846	0	DNAm
cg11370586	0.482999484	0	DNAm
cg21949194	0.360957936	0	DNAm
cg05479174	0	0.386940017	DNAm
cg06635176	0	-0.922104887	DNAm
cg16962115	-0.277069116	0	DNAm
cg05300241	-0.32316491	0	DNAm
hsa-miR-127-3p	0.724738593	0	miRNA
hsa-miR-335-5p	0.481643289	0	miRNA
hsa-miR-335-3p	0.421876322	0	miRNA
hsa-miR-204-5p	0.140218495	0	miRNA
hsa-miR-450b-5p	0.134519355	0	miRNA
hsa-miR-199b-5p	0.107342899	0	miRNA
hsa-miR-19a-3p	0.082879348	0	miRNA
hsa-miR-19b-3p	0.053030158	0	miRNA
hsa-miR-210-3p	0.043013775	0	miRNA
hsa-miR-125a-3p	0.036378123	0	miRNA
hsa-miR-3609	0.035656224	0	miRNA
hsa-miR-409-3p	0.031477089	0	miRNA
hsa-miR-4286	0.019949708	0	miRNA
hsa-miR-6886-3p	0	0.682355863	miRNA
hsa-miR-3188	0	0.411673107	miRNA
hsa-miR-6731-3p	0	0.370131689	miRNA
hsa-miR-133a-3p	0	0.197601715	miRNA
hsa-miR-133b	0	0.165136281	miRNA
hsa-miR-10401-5p	0	0.135938939	miRNA
hsa-miR-1-3p	0	0.131910201	miRNA
hsa-miR-146a-5p	0	0.127700107	miRNA
hsa-miR-378b	0	0.087406794	miRNA
hsa-miR-6509-5p	0	-0.032112827	miRNA
hsa-miR-765	0	-0.058100476	miRNA
hsa-miR-6854-3p	0	-0.091994707	miRNA
hsa-miR-4683	0	-0.181991158	miRNA
hsa-miR-6892-5p	0	-0.236186716	miRNA
